# High-resolution scRNA-seq reveals genomic determinants of antigen expression hierarchy in African Trypanosomes

**DOI:** 10.1101/2024.03.22.586247

**Authors:** Kirsty R. McWilliam, Zhibek Keneskhanova, Raúl O. Cosentino, Atai Dobrynin, Jaclyn E. Smith, Ines Subota, Monica R. Mugnier, Maria Colomé-Tatché, T. Nicolai Siegel

**Affiliations:** Division of Experimental Parasitology, Faculty of Veterinary Medicine, Ludwig-Maximilians-Universität München, Munich, Germany; Biomedical Center, Division of Physiological Chemistry, Faculty of Medicine, Ludwig-Maximilians-Universität München, Munich, Germany; School of Biological Sciences, Ashworth Laboratories, Institute for Immunology and Infection Research, University of Edinburgh, Edinburgh, United Kingdom; Institute of Computational Biology, Helmholtz Zentrum München, German Research Center for Environmental Health, Neuherberg, Germany; Department of Molecular Microbiology and Immunology, Johns Hopkins Bloomberg School of Public Health, Baltimore, Maryland, United States of America

## Abstract

Antigenic variation is an immune evasion strategy used by many different pathogens. It involves the periodic, non-random switch in the expression of different antigens throughout an infection. How the observed hierarchy in antigen expression is achieved has remained a mystery. A key challenge in uncovering this process has been the inability to track transcriptome changes and potential genomic rearrangements in individual cells during a switch event. Here, we report the establishment of a highly sensitive single-cell RNA-seq (scRNA-seq) approach for the model protozoan parasite *Trypanosoma brucei*. This approach has revealed genomic rearrangements that occur in individual cells during a switch event. Our data show that following a double-strand break (DSB) in the transcribed antigen-coding gene – an important trigger for antigen switching – the type of repair mechanism and the resultant antigen expression depend on the availability of a homologous repair template in the genome. When such a template was available, repair proceeded through segmental gene conversion, creating new, mosaic antigen-coding genes. Conversely, in the absence of a suitable template, a telomere-adjacent antigen-coding gene from a different part of the genome was activated by break-induced replication. Our results reveal the critical role of available repair sequence in the antigen selection mechanism. Additionally, our study demonstrates the power of highly sensitive scRNA-seq methods in detecting genomic rearrangements that drive transcriptional changes at the single-cell level.
