## Extended Data Table 1 for "High-resolution scRNA-seq reveals genomic determinants of antigen expression hierarchy in African Trypanosomes"

### Sheet: VSG-2.152
							Replicate 1			Replicate 2
VSG_ID	Gene_ID	Chromosome	Start	End	Strand	Location	0hrs	96hrs	10days	0hrs	96hs	10days
Tb427VSG-11	Tb427_000012400	BES15_Tb427v11	88150	89829	+	Telomeric_BES	0	14	22	0	14	9
Tb427VSG-13	Tb427_000014000	BES17_Tb427v11	77311	78824	+	Telomeric_BES	0	0	10	0	3	4
Tb427VSG-15	Tb427_000005900	BES10_Tb427v11	37116	38745	+	Telomeric_BES	0	0	0	0	0	0
Tb427VSG-16	Tb427_000007000	BES11_Tb427v11	63644	65193	+	Telomeric_BES	0	0	0	0	0	0
Tb427VSG-17	Tb427_000009500	BES13_Tb427v11	61520	63027	+	Telomeric_BES	0	6	3	0	11	2
Tb427VSG-18	Tb427_000023600	BES5_Tb427v11	61956	63657	+	Telomeric_BES	0	21	52	1	19	40
Tb427VSG-2	Tb427_000016000	BES1_Tb427v11	75544	77083	+	Telomeric_BES	284	3	4	250	3	2
Tb427VSG-21	Tb427_000021900	BES4_Tb427v11	63681	65208	+	Telomeric_BES	0	1	7	0	1	1
Tb427VSG-3	Tb427_000025600	BES7_Tb427v11	82346	83918	+	Telomeric_BES	0	7	16	0	5	9
Tb427VSG-6	Tb427_000020200	BES3_Tb427v11	62915	64519	+	Telomeric_BES	0	4	5	0	8	2
Tb427VSG-8	Tb427_000008000	BES12_Tb427v11	45200	46780	+	Telomeric_BES	0	7	11	0	11	12
Tb427VSG-9	Tb427_000018400	BES2_Tb427v11	63875	65458	+	Telomeric_BES	0	6	69	0	13	67
Tb427VSG-1954	Tb427_000525400	Chr8_5B_Tb427v11	3545	5127	-	MES	0	0	0	0	1	0
Tb427VSG-397	Tb427_000106700	Chr10_5A_Tb427v11	2372	4022	-	MES	0	4	0	0	1	0
Tb427VSG-531	Tb427_000304800	Chr3_5B_Tb427v11	1716	3224	-	MES	0	0	0	0	2	0
Tb427VSG-631.1	Tb427_000108400	Chr10_5B_Tb427v11	763	2072	-	MES	0	5	3	0	10	1
Tb427VSG-653	Tb427_000174000	Chr11_5A_Tb427v11	8086	9524	-	MES	0	0	0	0	1	0
Tb427VSG-1	Tb427_000631400	Tb427VSG-1_unitig_Tb427v11	6291	7811	+	Minichromosome	0	1	19	0	3	23
Tb427VSG-1387	Tb427_000630800	Tb427VSG-1387_unitig_Tb427v11	15101	16552	+	Minichromosome	0	0	2	0	0	0
Tb427VSG-1963	Tb427_000631300	Tb427VSG-1963_unitig_Tb427v11	6385	7839	+	Minichromosome	0	1	5	0	1	6
Tb427VSG-22	Tb427_000863500	unitig_553_Tb427VSG-22_Tb427v11	15646	17013	+	Minichromosome	0	0	2	0	0	1
Tb427VSG-23	Tb427_000632300	Tb427VSG-23_unitig_Tb427v11	16183	17724	+	Minichromosome	0	0	4	0	0	2
Tb427VSG-25	Tb427_000840400	unitig_524_Tb427VSG-25_Tb427v11	16306	17817	+	Minichromosome	0	2	5	0	0	10
Tb427VSG-3039	Tb427_000632400	Tb427VSG-3039_unitig_Tb427v11	5484	7055	+	Minichromosome	0	1	0	0	1	1
Tb427VSG-365	Tb427_000632800	Tb427VSG-365_unitig_Tb427v11	7859	9433	+	Minichromosome	0	0	4	0	1	4
Tb427VSG-374	Tb427_000632900	Tb427VSG-374_unitig_Tb427v11	5520	6959	+	Minichromosome	0	0	0	0	0	1
Tb427VSG-416	Tb427_000633100	Tb427VSG-416_unitig_Tb427v11	15706	17247	+	Minichromosome	0	0	0	0	0	4
Tb427VSG-417	Tb427_000633200	Tb427VSG-417_unitig_Tb427v11	5045	6586	+	Minichromosome	0	2	2	0	1	3
Tb427VSG-476	Tb427_000805400	unitig_2706_Tb427VSG-476_Tb427v11	11563	13074	+	Minichromosome	0	0	0	0	1	1
Tb427VSG-615	Tb427_000634100	Tb427VSG-615_unitig_Tb427v11	6807	8247	+	Minichromosome	0	0	1	0	2	0
Tb427VSG-629	Tb427_000642700	unitig_1692_Tb427v11	1287	2797	-	Minichromosome	0	0	26	0	2	17
Tb427VSG-637	Tb427_000634600	Tb427VSG-637_unitig_Tb427v11	7777	9201	+	Minichromosome	0	0	0	0	0	2
Tb427VSG-649	Tb427_000834600	unitig_397_Tb427v11	21929	23335	+	Minichromosome	0	0	1	0	2	1
Tb427VSG-663	Tb427_000798000	unitig_2605_Tb427v11	2359	3882	+	Minichromosome	0	0	4	0	1	5
Tb427VSG-671	Tb427_000635200	Tb427VSG-671_unitig_Tb427v11	25094	26657	+	Minichromosome	0	1	2	0	0	3
Tb427VSG-775	Tb427_000635500	Tb427VSG-775_unitig_Tb427v11	9658	11120	+	Minichromosome	0	1	8	0	0	5
Tb427VSG-24	Tb427_000075000	Chr10_3A_Tb427v11	1612513	1614021	+	Chromosome_subtelomeric	0	0	1	0	0	5
Tb427VSG-669	Tb427_000144600	Chr11_3A_Tb427v11	1070314	1071669	+	Chromosome_subtelomeric	0	1	0	0	0	2
Tb427VSG-322	Tb427_000635800	unitig_104_Tb427v11	261	1829	-	Unassigned	0	1	0	0	0	3
Tb427VSG-12*						Unclear	0	1	7	0	0	9

### Sheet: VSG-2.782
							Replicate 1			Replicate 2
VSG_ID	Gene_ID	Chromosome	Start	End	Strand	Location	0hrs	96hrs	10days	0hrs	96hs	10days
Tb427VSG-11	Tb427_000012400	BES15_Tb427v11	88150	89829	+	Telomeric_BES	0	8	13	0	6	11
Tb427VSG-13	Tb427_000014000	BES17_Tb427v11	77311	78824	+	Telomeric_BES	0	2	0	0	5	1
Tb427VSG-14	Tb427_000501200	Chr8_3B_Tb427v11	17935	19401	+	Telomeric_BES	0	0	0	0	1	0
Tb427VSG-15	Tb427_000005900	BES10_Tb427v11	37116	38745	+	Telomeric_BES	0	1	0	0	0	0
Tb427VSG-17	Tb427_000009500	BES13_Tb427v11	61520	63027	+	Telomeric_BES	0	4	1	0	4	6
Tb427VSG-18	Tb427_000023600	BES5_Tb427v11	61956	63657	+	Telomeric_BES	0	12	0	0	8	1
Tb427VSG-2	Tb427_000016000	BES1_Tb427v11	75544	77083	+	Telomeric_BES	153	18	48	160	38	56
Tb427VSG-21	Tb427_000021900	BES4_Tb427v11	63681	65208	+	Telomeric_BES	0	1	1	0	1	1
Tb427VSG-3	Tb427_000025600	BES7_Tb427v11	82346	83918	+	Telomeric_BES	0	6	2	0	4	3
Tb427VSG-6	Tb427_000020200	BES3_Tb427v11	62915	64519	+	Telomeric_BES	0	6	2	0	4	1
Tb427VSG-8	Tb427_000008000	BES12_Tb427v11	45200	46780	+	Telomeric_BES	0	9	4	0	8	8
Tb427VSG-9	Tb427_000018400	BES2_Tb427v11	63875	65458	+	Telomeric_BES	0	9	12	0	13	15
Tb427VSG-631.1	Tb427_000108400	Chr10_5B_Tb427v11	763	2072	-	MES	0	0	0	0	6	0
Tb427VSG-1	Tb427_000631400	Tb427VSG-1_unitig_Tb427v11	6291	7811	+	Minichromosome	0	3	4	0	0	8
Tb427VSG-1387	Tb427_000630800	Tb427VSG-1387_unitig_Tb427v11	15101	16552	+	Minichromosome	0	0	0	0	1	0
Tb427VSG-1963	Tb427_000631300	Tb427VSG-1963_unitig_Tb427v11	6385	7839	+	Minichromosome	0	1	2	0	1	2
Tb427VSG-22	Tb427_000863500	unitig_553_Tb427VSG-22_Tb427v11	15646	17013	+	Minichromosome	0	0	1	0	0	5
Tb427VSG-23	Tb427_000632300	Tb427VSG-23_unitig_Tb427v11	16183	17724	+	Minichromosome	0	0	1	0	0	0
Tb427VSG-25	Tb427_000840400	unitig_524_Tb427VSG-25_Tb427v11	16306	17817	+	Minichromosome	0	0	4	0	0	3
Tb427VSG-3039	Tb427_000632400	Tb427VSG-3039_unitig_Tb427v11	5484	7055	+	Minichromosome	0	3	0	0	0	0
Tb427VSG-374	Tb427_000632900	Tb427VSG-374_unitig_Tb427v11	5520	6959	+	Minichromosome	0	0	2	0	0	0
Tb427VSG-417	Tb427_000633200	Tb427VSG-417_unitig_Tb427v11	5045	6586	+	Minichromosome	0	1	2	0	3	1
Tb427VSG-476	Tb427_000805400	unitig_2706_Tb427VSG-476_Tb427v11	11563	13074	+	Minichromosome	0	0	0	0	1	0
Tb427VSG-615	Tb427_000634100	Tb427VSG-615_unitig_Tb427v11	6807	8247	+	Minichromosome	0	0	0	0	0	1
Tb427VSG-629	Tb427_000642700	unitig_1692_Tb427v11	1287	2797	-	Minichromosome	0	1	5	0	0	8
Tb427VSG-637	Tb427_000634600	Tb427VSG-637_unitig_Tb427v11	7777	9201	+	Minichromosome	0	0	2	0	0	0
Tb427VSG-663	Tb427_000798000	unitig_2605_Tb427v11	2359	3882	+	Minichromosome	0	1	2	0	0	0
Tb427VSG-671	Tb427_000635200	Tb427VSG-671_unitig_Tb427v11	25094	26657	+	Minichromosome	0	0	0	0	1	0
Tb427VSG-775	Tb427_000635500	Tb427VSG-775_unitig_Tb427v11	9658	11120	+	Minichromosome	0	0	2	0	0	1
Tb427VSG-24	Tb427_000075000	Chr10_3A_Tb427v11	1612513	1614021	+	Chromosome_subtelomeric	0	1	0	0	0	2
Tb427VSG-669	Tb427_000144600	Chr11_3A_Tb427v11	1070314	1071669	+	Chromosome_subtelomeric	0	1	0	0	0	0
Tb427VSG-322	Tb427_000635800	unitig_104_Tb427v11	261	1829	-	Unassigned	0	1	0	0	0	1
Tb427VSG-12*						Unclear	0	2	4	0	0	2

### Sheet: BES1.40225
							Replicate 1		Replicate 2
VSG_ID	Gene_ID	Chromosome	Start	End	Strand	Location	0hrs	96hs	0hs	96hrs
Tb427VSG-11	Tb427_000012400	BES15_Tb427v11	88150	89829	+	Telomeric_BES	0	0	0	1
Tb427VSG-2	Tb427_000016000	BES1_Tb427v11	75544	77083	+	Telomeric_BES	50	67	53	50

### Sheet: BES1.54824
							Replicate 1		Replicate 2
VSG_ID	Gene_ID	Chromosome	Start	End	Strand	Location	0hrs	96hs	0hs	96hrs
Tb427VSG-11	Tb427_000012400	BES15_Tb427v11	88150	89829	+	Telomeric_BES	0	3	0	5
Tb427VSG-13	Tb427_000014000	BES17_Tb427v11	77311	78824	+	Telomeric_BES	0	1	0	0
Tb427VSG-18	Tb427_000023600	BES5_Tb427v11	61956	63657	+	Telomeric_BES	0	0	0	1
Tb427VSG-2	Tb427_000016000	BES1_Tb427v11	75544	77083	+	Telomeric_BES	44	34	70	16
Tb427VSG-3	Tb427_000025600	BES7_Tb427v11	82346	83918	+	Telomeric_BES	0	2	0	3
Tb427VSG-6	Tb427_000020200	BES3_Tb427v11	62915	64519	+	Telomeric_BES	0	2	0	0
Tb427VSG-8	Tb427_000008000	BES12_Tb427v11	45200	46780	+	Telomeric_BES	0	9	0	7
Tb427VSG-9	Tb427_000018400	BES2_Tb427v11	63875	65458	+	Telomeric_BES	0	7	0	1
Tb427VSG-631.1	Tb427_000108400	Chr10_5B_Tb427v11	763	2072	-	MES	0	0	0	1
Tb427VSG-1	Tb427_000631400	Tb427VSG-1_unitig_Tb427v11	6291	7811	+	Minichromosome	0	5	0	1
Tb427VSG-1963	Tb427_000631300	Tb427VSG-1963_unitig_Tb427v11	6385	7839	+	Minichromosome	0	1	0	1
Tb427VSG-25	Tb427_000840400	unitig_524_Tb427VSG-25_Tb427v11	16306	17817	+	Minichromosome	0	2	0	0
Tb427VSG-3039	Tb427_000632400	Tb427VSG-3039_unitig_Tb427v11	5484	7055	+	Minichromosome	0	3	0	0
Tb427VSG-365	Tb427_000632800	Tb427VSG-365_unitig_Tb427v11	7859	9433	+	Minichromosome	0	2	0	1
Tb427VSG-416	Tb427_000633100	Tb427VSG-416_unitig_Tb427v11	15706	17247	+	Minichromosome	0	2	0	0
Tb427VSG-430	Tb427_000631100	Tb427VSG-1849_unitig_Tb427v11	19384	20919	+	Minichromosome	0	1	0	0
Tb427VSG-476	Tb427_000805400	unitig_2706_Tb427VSG-476_Tb427v11	11563	13074	+	Minichromosome	0	2	0	0
Tb427VSG-615	Tb427_000634100	Tb427VSG-615_unitig_Tb427v11	6807	8247	+	Minichromosome	0	0	0	1
Tb427VSG-629	Tb427_000642700	unitig_1692_Tb427v11	1287	2797	-	Minichromosome	0	1	0	2
Tb427VSG-669	Tb427_000144600	Chr11_3A_Tb427v11	1070314	1071669	+	Chromosome_subtelomeric	0	1	0	0
Tb427VSG-12*						Unclear	0	1	0	1

### Sheet: BES1.58149
							Replicate 1		Replicate 2
VSG_ID	Gene_ID	Chromosome	Start	End	Strand	Location	0hrs	96hs	0hs	96hrs
Tb427VSG-11	Tb427_000012400	BES15_Tb427v11	88150	89829	+	Telomeric_BES	0	1	0	0
Tb427VSG-18	Tb427_000023600	BES5_Tb427v11	61956	63657	+	Telomeric_BES	1	0	0	0
Tb427VSG-2	Tb427_000016000	BES1_Tb427v11	75544	77083	+	Telomeric_BES	53	65	60	56
Tb427VSG-21	Tb427_000021900	BES4_Tb427v11	63681	65208	+	Telomeric_BES	0	0	0	1

### Sheet: VSG8.609
							Replicate 1		Replicate 2
VSG_ID	Gene_ID	Chromosome	Start	End	Strand	Location	0hrs	96hs	0hs	96hrs
Tb427VSG-15	Tb427_000005900	BES10_Tb427v11	37116	38745	+	Telomeric_BES	0	1	0	0
Tb427VSG-8	Tb427_000008000	BES12_Tb427v11	45200	46780	+	Telomeric_BES	87	53	78	58
Tb427VSG-1387	Tb427_000630800	Tb427VSG-1387_unitig_Tb427v11	15101	16552	+	Minichromosome	0	1	0	0

### Sheet: VSG8.1105
							Replicate 1		Replicate 2
VSG_ID	Gene_ID	Chromosome	Start	End	Strand	Location	0hrs	96hs	0hs	96hrs
Tb427VSG-11	Tb427_000012400	BES15_Tb427v11	88150	89829	+	Telomeric_BES	0	0	0	2
Tb427VSG-3	Tb427_000025600	BES7_Tb427v11	82346	83918	+	Telomeric_BES	0	0	0	1
Tb427VSG-8	Tb427_000008000	BES12_Tb427v11	45200	46780	+	Telomeric_BES	74	63	57	66
Tb427VSG-9	Tb427_000018400	BES2_Tb427v11	63875	65458	+	Telomeric_BES	0	0	0	1
Tb427VSG-631.1	Tb427_000108400	Chr10_5B_Tb427v11	763	2072	-	MES	0	1	0	0
